# Transcription initiation mapping in 31 bovine tissues reveals complex promoter activity, pervasive transcription, and tissue-specific promoter usage

**DOI:** 10.1101/2020.09.05.284547

**Authors:** D.E. Goszczynski, M.M. Halstead, A.D. Islas-Trejo, H. Zhou, P.J. Ross

**Affiliations:** Department of Animal Science, University of California, Davis, CA, USA 95616

**Author notes:** Corresponding author: Ross PJ. Both authors contributed equally to this work (D.E. Goszczynski, M.M. Halstead).

**Keywords:** transcription start sites, RAMPAGE, cattle, promoter, atlas

## Abstract

Characterizing transcription start sites is essential for understanding the regulatory mechanisms that control gene expression. Recently, a new bovine genome assembly (ARS-UCD1.2) with high continuity, accuracy, and completeness was released; however, the functional annotation of the bovine genome lacks precise transcription start sites and contains a low number of transcripts in comparison to human and mouse. Using the RAMPAGE approach, this study identified transcription start sites at high resolution in a large collection of bovine tissues. We found several known and novel transcription start sites attributed to promoters of protein coding and lncRNA genes that were validated through experimental and *in silico* evidence. With these findings, the annotation of transcription start sites in cattle reached a level comparable to the mouse and human genome annotations. In addition, we identified and characterized transcription start sites for antisense transcripts derived from bidirectional promoters, potential lncRNAs, mRNAs, and pre-miRNAs. We also analyzed the quantitative aspects of RAMPAGE to produce a promoter activity atlas, reaching highly reproducible results comparable to traditional RNA-seq. Co-expression networks revealed considerable use of tissue specific promoters, especially between brain and testicle, which expressed several genes in common from alternate loci. Furthermore, regions surrounding co-expressed modules were enriched in binding factor motifs representative of each tissue. The comprehensive annotation of promoters in such a large collection of tissues will substantially contribute to our understanding of gene expression in cattle and other mammalian species, shortening the gap between genotypes and phenotypes.
