## Supplemental_Tables for "Transcription initiation mapping in 31 bovine tissues reveals complex promoter activity, pervasive transcription, and tissue-specific promoter usage": Supplemental_Table_S1.xlsx

### Sheet: Summary-STAR
Supplemental Table S1. RAMPAGE sequencing summary. The first sheet contains the number of sequenced fragments and alignment rates for each sample in each sequencing run. The second sheet contains the number of uniquely mapped reads depleted of duplicates, which were used for peak calling after combining sequences from each sample.
Tissue	Sample*	Sequenced fragments	Uniquely mapped	% uniquely mapped	% mapped to multiple loci	% mapped to too many loci	% unmapped: too short	% unmapped: other
Abomasum	F1	14707158	12912779	0.878	0.0473	0.0001	0.0739	0.0008
Abomasum	F2a	13082271	11952294	0.9136	0.0453	0	0.0408	0.0002
Abomasum	F2b	32954541	27562173	0.8364	0.0611	0.0001	0.1018	0.0007
Abomasum	M1	9948319	8537543	0.8582	0.0604	0.0001	0.0811	0.0001
Abomasum	M2a	6001812	5096301	0.8491	0.0481	0.0001	0.1021	0.0006
Abomasum	M2b	22951729	19788485	0.8622	0.0494	0.0001	0.0877	0.0006
Adipose	F1a	3174574	2889992	0.9104	0.0414	0	0.048	0.0001
Adipose	F1b	82937589	75247353	0.9073	0.0492	0	0.0432	0.0002
Adipose	F2a	19980276	16409176	0.8213	0.0814	0.0001	0.097	0.0002
Adipose	F2b	30083665	25729637	0.8553	0.0653	0.0001	0.0791	0.0002
Adipose	M1	37931247	34888906	0.9198	0.0392	0	0.0407	0.0002
Adipose	M2a	3411812	3042827	0.8919	0.0395	0	0.0685	0.0001
Adipose	M2b	2155113	2002727	0.9293	0.0218	0	0.0487	0.0002
Adipose	M2c	14478158	12706753	0.8776	0.0265	0	0.0954	0.0005
Bladder	F1a	7828578	7112621	0.9085	0.0377	0.0001	0.0528	0.0008
Bladder	F1b	17416873	15835594	0.9092	0.0364	0.0001	0.0534	0.0009
Bladder	F2a	2300313	2072510	0.901	0.0234	0	0.0754	0.0002
Bladder	F2b	5312018	4894956	0.9215	0.0239	0.0001	0.0543	0.0002
Bladder	F2c	5474268	4812965	0.8792	0.0311	0.0001	0.0892	0.0004
Bladder	M1	16676570	15042637	0.902	0.0255	0.0002	0.0708	0.0015
Bladder	M2a	5166268	4478089	0.8668	0.0377	0.0001	0.0944	0.0009
Bladder	M2b	16614757	14729830	0.8866	0.0455	0.0002	0.0667	0.0011
BoneMarrow	F1a	3311233	2796787	0.8446	0.0666	0	0.0886	0.0001
BoneMarrow	F1b	24852745	20863939	0.8395	0.0684	0.0001	0.0918	0.0003
BoneMarrow	M1	3498994	3043072	0.8697	0.0657	0.0001	0.0644	0
BoneMarrow	M2a	5545365	4820391	0.8693	0.0428	0	0.0877	0.0002
BoneMarrow	M2b	2519791	2096618	0.8321	0.0503	0.0001	0.1169	0.0006
BrainCortex	F1a	2637992	2413615	0.9149	0.0342	0.0002	0.0493	0.0014
BrainCortex	F1b	12202869	11073798	0.9075	0.0409	0.0002	0.0498	0.0017
BrainCortex	F2a	21750740	19211092	0.8832	0.0657	0.0002	0.0496	0.0013
BrainCortex	F2b	12029848	11147099	0.9266	0.0317	0.0002	0.0399	0.0016
BrainCortex	M1a	2767228	2452131	0.8861	0.0455	0.0009	0.0645	0.0031
BrainCortex	M1b	3592581	3173185	0.8833	0.0349	0.0004	0.0785	0.003
BrainCortex	M2a	1313078	1031650	0.7857	0.0184	0	0.1956	0.0003
BrainCortex	M2b	3646844	3416367	0.9368	0.0183	0.0002	0.0425	0.0022
BrainCortex	M2c	29907090	26230217	0.8771	0.0611	0.0001	0.0604	0.0013
Cecum	F1	17717191	15350830	0.8664	0.0665	0.0001	0.0625	0.0044
Cecum	F2a	18054530	16048198	0.8889	0.0511	0.0002	0.0571	0.0028
Cecum	F2b	20374886	18330187	0.8996	0.0494	0.0002	0.0477	0.003
Cecum	M1	22566280	18727797	0.8299	0.0787	0.0002	0.0909	0.0002
Cecum	M2a	16568044	14569362	0.8794	0.0535	0.0002	0.0623	0.0047
Cerebellum	F1	8763958	8162888	0.9314	0.0255	0.0002	0.0421	0.0008
Cerebellum	F2	23102500	21331712	0.9234	0.0355	0.0001	0.04	0.0009
Cerebellum	M1a	3701541	3352438	0.9057	0.0346	0.0003	0.0584	0.001
Cerebellum	M1b	59589928	56012450	0.94	0.029	0.0002	0.0295	0.0013
Cerebellum	M2a	31585955	28658002	0.9073	0.0411	0.0002	0.0505	0.0009
Colon	F1a	5436806	5020874	0.9235	0.0318	0	0.0445	0.0002
Colon	F1b	20074060	18576028	0.9254	0.0295	0	0.0449	0.0002
Colon	F2a	9244664	8490026	0.9184	0.033	0.0003	0.0449	0.0034
Colon	F2b	4775965	4133672	0.8655	0.0344	0.0002	0.096	0.0039
Colon	M1	31622529	26519231	0.8386	0.0771	0.0009	0.0829	0.0005
Colon	M2a	3206141	2791033	0.8705	0.0563	0.0002	0.0701	0.0029
Colon	M2b	12175413	10436046	0.8571	0.0509	0.0004	0.0882	0.0034
Duodenum	F1a	10632525	9320445	0.8766	0.0717	0.0002	0.0476	0.0039
Duodenum	F1b	36547319	31934220	0.8738	0.0717	0.0002	0.0503	0.0041
Duodenum	F2a	4701733	4153044	0.8833	0.039	0.0001	0.0733	0.0042
Duodenum	F2b	9198264	8272240	0.8993	0.0304	0.0004	0.066	0.0039
Duodenum	F2c	35233770	29000892	0.8231	0.0862	0.0001	0.0889	0.0017
Duodenum	M1	12219253	10762659	0.8808	0.0536	0.0003	0.0648	0.0004
Duodenum	M2	10170209	9405788	0.9248	0.0203	0.0001	0.0515	0.0032
Esophagus	F1a	3300285	2982728	0.9038	0.0473	0.0002	0.0485	0.0002
Esophagus	F1b	9672340	8747489	0.9044	0.0458	0.0003	0.0492	0.0002
Esophagus	F2a	11758582	10403615	0.8848	0.0515	0	0.0634	0.0003
Esophagus	F2b	13177545	12017304	0.912	0.0345	0.0001	0.0533	0.0003
Esophagus	M1	8632947	7737136	0.8962	0.0425	0.0001	0.0612	0.0001
Esophagus	M2	24471292	20881733	0.8533	0.0534	0	0.093	0.0002
Heart	F1	19800052	17619825	0.8899	0.0308	0	0.079	0.0002
Heart	F2a	12939339	11972125	0.9253	0.0289	0	0.0457	0.0002
Heart	F2b	2226179	2078927	0.9339	0.0151	0	0.0509	0.0002
Heart	M1a	3936129	3464843	0.8803	0.03	0	0.0896	0
Heart	M1b	5427469	5002656	0.9217	0.0245	0	0.0535	0.0002
Heart	M2	19325228	16594300	0.8587	0.0305	0.0001	0.1104	0.0003
Hypothalamus	F1a	4915588	4329397	0.8807	0.0748	0.0001	0.0433	0.001
Hypothalamus	F1b	12513699	11217706	0.8964	0.0593	0.0001	0.043	0.0011
Hypothalamus	F2a	7545913	6869694	0.9104	0.0487	0.0001	0.0401	0.0007
Hypothalamus	F2b	32163082	28519007	0.8867	0.0827	0.0001	0.0298	0.0007
Hypothalamus	M1	13124603	11606535	0.8843	0.0547	0.0003	0.0598	0.0009
Hypothalamus	M2	3472072	3197725	0.921	0.0215	0.0001	0.057	0.0005
Ileum	F1	30097555	27024981	0.8979	0.0452	0.0001	0.0558	0.0009
Ileum	F2a	8247678	7775434	0.9427	0.0207	0.0001	0.0338	0.0026
Ileum	F2b	30210024	27070602	0.8961	0.0286	0.0001	0.0738	0.0014
Ileum	M1a	6551318	5544529	0.8463	0.0695	0.0003	0.0837	0.0001
Ileum	M1b	90633876	79746361	0.8799	0.0583	0.0002	0.0607	0.001
Ileum	M2	13814032	12313988	0.8914	0.0573	0.0002	0.0506	0.0005
Isthmus	F1	21825299	19915055	0.9125	0.0467	0.0001	0.0404	0.0003
Isthmus	F2a	8166310	7775558	0.9522	0.016	0	0.0314	0.0005
Isthmus	F2b	18795218	16696247	0.8883	0.0365	0.0001	0.0745	0.0007
Jejunum	F1a	11959655	10570034	0.8838	0.0489	0.0001	0.0651	0.0021
Jejunum	F1b	9159252	8069147	0.881	0.0498	0.0001	0.0673	0.0018
Jejunum	F2	33937846	28052221	0.8266	0.0888	0.0002	0.0788	0.0057
Jejunum	M1	33877391	26868997	0.7931	0.1094	0.0004	0.0968	0.0003
Jejunum	M2	54694937	46973837	0.8588	0.0723	0.0001	0.066	0.0027
Kidney	F1a	4665908	4323232	0.9266	0.0286	0	0.0446	0.0002
Kidney	F1b	24966717	23157992	0.9276	0.0278	0	0.0444	0.0002
Kidney	F2a	13166899	12058704	0.9158	0.0321	0.0001	0.0514	0.0006
Kidney	F2b	10416327	9593658	0.921	0.0345	0.0001	0.0439	0.0005
Kidney	M1	13063888	11331759	0.8674	0.0264	0.0001	0.1057	0.0005
Kidney	M2a	3220888	2873751	0.8922	0.031	0.0001	0.0765	0.0002
Kidney	M2b	33879247	30968777	0.9141	0.0387	0.0001	0.0469	0.0002
Liver	F1	12023996	11111342	0.9241	0.0315	0	0.0439	0.0005
Liver	F2a	13538488	12402813	0.9161	0.0333	0.0001	0.0503	0.0003
Liver	F2b	5374999	4927048	0.9167	0.0324	0.0001	0.0505	0.0003
Liver	M1	11771082	9955971	0.8458	0.0643	0.0001	0.0897	0.0001
Liver	M2	11849090	10966700	0.9255	0.0263	0	0.0479	0.0002
Lung	F1	15148931	13820229	0.9123	0.0399	0.0001	0.0472	0.0005
Lung	F2	34429270	29761637	0.8644	0.0606	0.0001	0.0744	0.0004
Lung	M1	14950424	12846758	0.8593	0.0406	0.0004	0.0964	0.0033
Lung	M2	31401088	28298546	0.9012	0.0451	0.0001	0.0533	0.0004
Mammary	F1a	7997178	7431180	0.9292	0.0394	0	0.031	0.0003
Mammary	F1b	20197070	18653492	0.9236	0.0442	0	0.0318	0.0004
Mammary	F2a	14183309	11771052	0.8299	0.0677	0.0001	0.102	0.0003
Mammary	F2b	12340807	10555458	0.8553	0.0658	0.0001	0.0785	0.0003
Muscle	F1a	3560919	3227519	0.9064	0.0447	0	0.0486	0.0003
Muscle	F1b	21745737	19737951	0.9077	0.0429	0	0.0491	0.0004
Muscle	F2a	5897380	5099205	0.8647	0.0523	0	0.0825	0.0006
Muscle	F2b	10753029	9651256	0.8975	0.0393	0.0001	0.0625	0.0006
Muscle	F2c	6220480	5430025	0.8729	0.0396	0.0001	0.0867	0.0007
Muscle	M1a	3368288	2978181	0.8842	0.0419	0.0001	0.0738	0.0001
Muscle	M1b	32819513	30122811	0.9178	0.039	0	0.0428	0.0003
Muscle	M2a	2542343	2249601	0.8849	0.0308	0	0.0841	0.0002
Muscle	M2b	10946221	9997036	0.9133	0.0439	0	0.0426	0.0002
Omasum	F1	7129400	6233776	0.8744	0.0769	0	0.0477	0.001
Omasum	F2a	4564497	3902083	0.8549	0.055	0	0.0898	0.0002
Omasum	F2b	14604108	12606172	0.8632	0.0588	0	0.0774	0.0005
Omasum	M1	23745543	16145096	0.6799	0.1966	0.0001	0.1233	0.0001
Omasum	M2a	5768398	4690132	0.8131	0.0958	0	0.0906	0.0004
Omasum	M2b	29569996	24379973	0.8245	0.0977	0	0.0768	0.001
Ovary	F1	25031573	22462038	0.8973	0.055	0.0001	0.0473	0.0003
Ovary	F2a	13802794	12489740	0.9049	0.05	0	0.0446	0.0005
Ovary	F2b	16420805	15326999	0.9334	0.0367	0	0.0295	0.0004
Reticulum	F1	9364532	7613964	0.8131	0.0678	0	0.114	0.0051
Reticulum	F2a	5167126	4615710	0.8933	0.0397	0	0.0665	0.0005
Reticulum	F2b	30033111	25906484	0.8626	0.0896	0	0.0433	0.0044
Reticulum	M1	53326136	40015373	0.7504	0.1317	0.0002	0.1161	0.0016
Reticulum	M2a	1605450	1269417	0.7907	0.0573	0	0.1519	0.0001
Reticulum	M2b	7506571	6117263	0.8149	0.0651	0	0.1193	0.0007
Rumen	F1a	9576912	7782447	0.8126	0.0809	0.0001	0.1053	0.0011
Rumen	F1b	31105795	25107151	0.8072	0.078	0.0001	0.1129	0.0018
Rumen	F2a	18056838	14794902	0.8194	0.0973	0	0.0823	0.001
Rumen	F2b	19015007	15688105	0.825	0.1026	0	0.071	0.0013
Rumen	M1	16798569	14090261	0.8388	0.0862	0.0001	0.0742	0.0007
Rumen	M2a	3111099	2721289	0.8747	0.0358	0.0001	0.0891	0.0003
Rumen	M2b	2077078	1878018	0.9042	0.0393	0	0.0558	0.0007
Rumen	M2c	7055364	5966924	0.8457	0.0539	0.0001	0.0985	0.0019
Skin	F1a	8740417	7587858	0.8681	0.0653	0.0001	0.0658	0.0007
Skin	F1b	17984942	15570362	0.8657	0.0648	0.0001	0.0687	0.0006
Skin	F2a	5313430	4322985	0.8136	0.0683	0.0001	0.1171	0.0009
Skin	F2b	2562580	2103633	0.8209	0.0552	0.0002	0.1223	0.0015
Skin	F2c	3428083	2781015	0.8112	0.0644	0.0002	0.1231	0.001
Skin	M1	11885745	10696244	0.8999	0.0321	0.0001	0.0669	0.001
Skin	M2a	4282195	3748554	0.8754	0.0517	0.0001	0.071	0.0019
Skin	M2b	21414996	18988880	0.8867	0.0657	0.0002	0.0455	0.0019
Spleen	F1	8460987	7676675	0.9073	0.0336	0.0002	0.0452	0.0137
Spleen	F2a	9899197	9032449	0.9124	0.0302	0.0002	0.0421	0.015
Spleen	F2b	6913609	6386491	0.9238	0.0283	0.0002	0.0375	0.0102
Spleen	M1a	1580851	1343781	0.85	0.0742	0.0002	0.0754	0.0001
Spleen	M1b	18609344	16471616	0.8851	0.0613	0.0001	0.0464	0.007
Spleen	M2a	4080853	3577973	0.8768	0.0377	0.0003	0.0783	0.007
Spleen	M2b	12370195	11038218	0.8923	0.0445	0.0002	0.055	0.0079
Testis	M1	4754686	4354861	0.9159	0.0288	0.0005	0.0547	0.0001
Testis	M2	16436557	15498254	0.9429	0.0193	0.0004	0.0362	0.0011
Thymus	F1	8526628	7696639	0.9027	0.0495	0.0001	0.0475	0.0002
Thymus	F2a	8922324	8110926	0.9091	0.0456	0.0001	0.045	0.0003
Thymus	F2b	6130821	5707629	0.931	0.0351	0.0001	0.0335	0.0003
Thymus	M1	11257520	9912897	0.8806	0.0352	0.0001	0.0835	0.0007
Thymus	M2a	4013723	3595889	0.8959	0.0412	0.0001	0.0626	0.0003
Thymus	M2b	12588608	11487904	0.9126	0.0484	0.0001	0.0386	0.0003
Trachea	F1	7235023	6342002	0.8766	0.0412	0.0001	0.0807	0.0014
Trachea	F2	41550754	35614764	0.8571	0.052	0.0002	0.0886	0.0021
Trachea	M1	27986797	23936691	0.8553	0.0707	0.0001	0.0738	0.0001
Trachea	M2a	6559288	5591417	0.8524	0.0611	0.0002	0.0757	0.0106
Trachea	M2b	10221557	8860911	0.8669	0.0521	0.0002	0.0754	0.0053
UterineEndo	F1a	6443988	5911286	0.9173	0.0443	0	0.0382	0.0002
UterineEndo	F1b	15277558	14009819	0.917	0.0438	0	0.0389	0.0002
UterineEndo	F2a	7088591	6522055	0.9201	0.0313	0	0.0483	0.0003
UterineEndo	F2b	8074738	7349840	0.9102	0.035	0.0001	0.0545	0.0002
UterineEndo	F2c	15417376	13589517	0.8814	0.0454	0.0001	0.0726	0.0004
UterineMyo	F1	42332582	37637796	0.8891	0.0654	0.0001	0.0453	0.0002
UterineMyo	F2a	22206015	20298166	0.9141	0.0528	0	0.0329	0.0002
UterineMyo	F2b	29854724	26785950	0.8972	0.0415	0.0001	0.0608	0.0004
*[a-c] represent different sequencing runs

### Sheet: Duplicate removal
	Unique reads free of duplicates
	F1	F2	M1	M2
Abomasum	4743649	9230447	3924575	8403082
Adipose	25343611	4591252	5793615	6518479
Bladder	7820950	2517214	4124209	7167114
Bone Marrow	6938981		1592766	2319982
Brain Cortex	4845383	4305278	2199335	8282737
Cecum	5277451	4436793	8354281	5148335
Cerebellum	3205998	4064126	12292579	11104549
Colon	7615134	2400504	12334810	4481588
Duodenum	10859458	8831697	4604942	2871887
Esophagus	3909500	2999437	3780826	7278400
Heart	6407004	2543752	2727570	6125736
Hypothalamus	5231273	3966496	5679710	1221416
Ileum	8919550	8166257	15841435	4136315
Isthmus	6466201	5843024
Jejunum	6530305	4704176	12603973	16601332
Kidney	9433281	3299379	4397286	12214523
Liver	4112105	2782931	4780810	4091870
Lung	5002744	4854153	4004409	10046645
Mammary Gland	8299182	2696752
Skeletal Muscle	7357129	3528689	7261878	4557849
Omasum	2330369	2119118	7507615	9787541
Ovary	7864021	3650999
Reticulum	2799276	3931098	18969325	2526083
Rumen	10288121	4140141	6795357	3566594
Skin	6844243	1673273	2913262	8038252
Spleen	2929884	2518657	3426710	5404276
Testis			2181016	5960289
Thymus	2764055	2067958	3811822	5761834
Trachea	1905784	5773023	10636619	4402559
Uterine Endometrium	6567688	5930620
Uterine Myometrium	12828332	9130998
